# Determining the targeting specificity of the selective peroxisomal targeting factor Pex9

**DOI:** 10.1101/2022.02.02.478779

**Authors:** Eden Yifrach, Markus Rudowitz, Luis Daniel Cruz-Zaragoza, Asa Tirosh, Zohar Gazi, Yoav Peleg, Markus Kunze, Miriam Eisenstein, Wolfgang Schliebs, Maya Schuldiner, Ralf Erdmann, Einat Zalckvar

## Abstract

Targeting proteins to their correct cellular location is a fundamental process that allows them to carry out their cellular functions. Peroxisomes utilize two paralog targeting factors, Pex5 and Pex9, for proteins with a Peroxisomal Targeting Signal 1 (PTS1). However, in spite of their similarity, Pex9 targets only a subset of Pex5 cargo proteins. Here, we studied the properties that facilitate the targeting specificity of Pex9, both by unbiased screens and by site-directed mutagenesis of the PTS1 motifs of either binders or non-binders. We find that the binding specificity of Pex9 is largely determined by the hydrophobic nature of the amino acid preceding the PTS1 tripeptide of its cargos. This is in line with structural modeling of the PTS1-binding cavity of the two factors, showing that while Pex5 has large negative electrostatic patches at the area surrounding the PTS1 binding cavity, Pex9 is mostly hydrophobic. Our work outlines the mechanism by which targeting specificity is achieved, enabling dynamic rewiring of the peroxisomal proteome in changing metabolic needs.
