## Supplemental Table 1 for "Determining the targeting specificity of the selective peroxisomal targeting factor Pex9"

### Sheet: Sheet1
Table S1: Yeast strains and primers used in this study
Strain number	Strain name	Genotype	Mating type	Referense	Forward (Fw) primer number	Fw primer name	Fw primer seq	Reverse (Rv) primer number	Rv primer name	Rv primer seq	Plasmid used to create the strain	Based on strain
	PJ69-4A wild-type	trp1-∆901; leu2-3,112; ura3-52; his3-200; gal4∆; gal8∆; GAL2-ADE2; LYS2::GAL1-HIS3; met2::GAL7-lacZ	A	James, P., J. Halladay, and E.A. Craig. 1996. Genomic Libraries and a Host Strain Designed for Highly Efficient Two-Hybrid Selection in Yeast. Genetics. 144:1425–1436. doi:10.1093/genetics/144.4.1425	.	.	.	.	.	.	.	.
yMS4099	Δpex5 + OE-PEX9 query strain	his3delta1 leu2delta0 lys2+/lys+ met15delta0 ura3delta0 can1∆::STE2pr-sp HIS5 lyp1∆::STE3pr-LEU2 PEX3-mCherry-NAT +∆pex5::HYG+ G418-TDHpr-PEX9	@	Yhis study	6190	YMR018W SWAT N' tag pYM F	GAATCATTAAGAATAAAGGGTACCTTTTGTAAGCACGATGcgtacgctgcaggtcgac	6191	YMR018W SWAT N' tag pYM R	GAATTGGGTTGTCACCAGTTATGGAACAAGTAACTTCGTTcatcgatgaattctctgtcg	pMS350	yMS3900
yMS4635	NOP1pr-GFP-Last10AA_Fsh3+Pex3-mCherry	his3delta1 leu2delta0 lys2+/lys+ met15delta0 ura3delta0 can1∆::STE2pr-sp HIS5 lyp1∆::STE3pr-LEU2 PEX3-mCherry-NAT HO::URA3-NOP1pr-GFP-FSH3 last 30 bp	@	Yifrach, E., D. Holbrook-Smith, J. Bürgi, A. Othman, M. Eisenstein, C.W.T. Van Roermund, W. Visser, A. Tirosh, C. Bibi, S. Galor, U. Weil, A. Fadel, Y. Peleg, H.R. Waterham, R.J.A. Wanders, M. Wilmanns, N. Zamboni, M. Schuldiner, and E. Zalckvar. 2021. Systematic multi-level analysis of an organelle proteome reveals new peroxisomal functions. bioRxiv. 2021.12.08.471723. doi:10.1101/2021.12.08.471…	.	.	.	.	.	.	.	.
yMS4683	NOP1pr-GFP-Last10AA_Fsh3+Pex3-mCherry+∆pex5	his3delta1 leu2delta0 lys2+/lys+ met15delta0 ura3delta0 can1∆::STE2pr-sp HIS5 lyp1∆::STE3pr-LEU2 PEX3-mCherry-NAT HO::URA3-NOP1pr-GFP-FSH3 last 30 bp+∆pex5::HYG	@	Yifrach, E., D. Holbrook-Smith, J. Bürgi, A. Othman, M. Eisenstein, C.W.T. Van Roermund, W. Visser, A. Tirosh, C. Bibi, S. Galor, U. Weil, A. Fadel, Y. Peleg, H.R. Waterham, R.J.A. Wanders, M. Wilmanns, N. Zamboni, M. Schuldiner, and E. Zalckvar. 2021. Systematic multi-level analysis of an organelle proteome reveals new peroxisomal functions. bioRxiv. 2021.12.08.471723. doi:10.1101/2021.12.08.471…	.	.	.	.	.	.	.	.
yMS4717	NOP1pr-GFP-Last10AA_Fsh3+Pex3-mCherry+∆pex5+TDH3pr-PEX9	his3delta1 leu2delta0 lys2+/lys+ met15delta0 ura3delta0 can1∆::STE2pr-sp HIS5 lyp1∆::STE3pr-LEU2 PEX3-mCherry-NAT HO::URA3-NOP1pr-GFP-FSH3 last 30 bp+∆pex5::HYG+ G418-TDHpr-PEX9	@	This study	6190	YMR018W SWAT N' tag pYM F	GAATCATTAAGAATAAAGGGTACCTTTTGTAAGCACGATGcgtacgctgcaggtcgac	6191	YMR018W SWAT N' tag pYM R	GAATTGGGTTGTCACCAGTTATGGAACAAGTAACTTCGTTcatcgatgaattctctgtcg	pMS350	yMS4683
yMS4874	NOP1pr-GFP-Last10AA_Fsh3(D-6A)+Pex3-mCherry	his3delta1 leu2delta0 lys2+/lys+ met15delta0 ura3delta0 can1∆::STE2pr-sp HIS5 lyp1∆::STE3pr-LEU2 PEX3-mCherry-NAT HO::URA3-NOP1pr-GFP-FSH3 last 30 bp (GAT::GCC)	@	This study	5402	HO N tag pYM F	CCTCATAAGCAGCAATCAATTCTATCTATACTTTAAAATGCGTACGCTGCAGGTCGAC	5403	HO N tag pYM R	TTTCACCGTTAGCCATCAGAATAGTCGTGTTTTCAGAAAGCATCGATGAATTCTCTGTCG	pMS963	yMS3021
yMS4875	NOP1pr-GFP-Last10AA_Fsh3(D-6A)+Pex3-mCherry+∆pex5	his3delta1 leu2delta0 lys2+/lys+ met15delta0 ura3delta0 can1∆::STE2pr-sp HIS5 lyp1∆::STE3pr-LEU2 PEX3-mCherry-NAT HO::URA3-NOP1pr-GFP-FSH3 last 30 bp (GAT::GCC) +∆pex5::HYG	@	This study	5402	HO N tag pYM F	CCTCATAAGCAGCAATCAATTCTATCTATACTTTAAAATGCGTACGCTGCAGGTCGAC	5403	HO N tag pYM R	TTTCACCGTTAGCCATCAGAATAGTCGTGTTTTCAGAAAGCATCGATGAATTCTCTGTCG	pMS963	yMS3900
yMS4876	NOP1pr-GFP-Last10AA_Fsh3(D-6A)+Pex3-mCherry+∆pex5+TDH3pr-PEX9	his3delta1 leu2delta0 lys2+/lys+ met15delta0 ura3delta0 can1∆::STE2pr-sp HIS5 lyp1∆::STE3pr-LEU2 PEX3-mCherry-NAT HO::URA3-NOP1pr-GFP-FSH3 last 30 bp (GAT::GCC) +∆pex5::HYG+ G418-TDHpr-PEX9	@	This study	5402	HO N tag pYM F	CCTCATAAGCAGCAATCAATTCTATCTATACTTTAAAATGCGTACGCTGCAGGTCGAC	5403	HO N tag pYM R	TTTCACCGTTAGCCATCAGAATAGTCGTGTTTTCAGAAAGCATCGATGAATTCTCTGTCG	pMS963	yMS4099
yMS6254	NOP1pr-GFP-Last10AA_Fsh3(S-5A)+Pex3-mCherry	his3delta1 leu2delta0 lys2+/lys+ met15delta0 ura3delta0 can1∆::STE2pr-sp HIS5 lyp1∆::STE3pr-LEU2 PEX3-mCherry-NAT HO::HYG + N' URA3-NOP1pr-GFP-FSH3 last 30 bp (TCC::GCC)	@	This study	5402	HO N tag pYM F	CCTCATAAGCAGCAATCAATTCTATCTATACTTTAAAATGCGTACGCTGCAGGTCGAC	5403	HO N tag pYM R	TTTCACCGTTAGCCATCAGAATAGTCGTGTTTTCAGAAAGCATCGATGAATTCTCTGTCG	pMS1271	yMS3904
yMS6259	NOP1pr-GFP-Last10AA_Fsh3(S-5A)+Pex3-mCherry+∆pex5	his3delta1 leu2delta0 lys2+/lys+ met15delta0 ura3delta0 can1∆::STE2pr-sp HIS5 lyp1∆::STE3pr-LEU2 PEX3-mCherry-NAT HO::URA3-NOP1pr-GFP-FSH3 last 30 bp (TCC::GCC) +∆pex5::HYG	@	This study	5402	HO N tag pYM F	CCTCATAAGCAGCAATCAATTCTATCTATACTTTAAAATGCGTACGCTGCAGGTCGAC	5403	HO N tag pYM R	TTTCACCGTTAGCCATCAGAATAGTCGTGTTTTCAGAAAGCATCGATGAATTCTCTGTCG	pMS1271	yMS3900
yMS6264	NOP1pr-GFP-Last10AA_Fsh3(S-5A)+Pex3-mCherry+∆pex5+TDH3pr-PEX9	his3delta1 leu2delta0 lys2+/lys+ met15delta0 ura3delta0 can1∆::STE2pr-sp HIS5 lyp1∆::STE3pr-LEU2 PEX3-mCherry-NAT HO::URA3-NOP1pr-GFP-FSH3 last 30 bp (TCC::GCC) +∆pex5::HYG+ G418-TDHpr-PEX9	@	This study	5402	HO N tag pYM F	CCTCATAAGCAGCAATCAATTCTATCTATACTTTAAAATGCGTACGCTGCAGGTCGAC	5403	HO N tag pYM R	TTTCACCGTTAGCCATCAGAATAGTCGTGTTTTCAGAAAGCATCGATGAATTCTCTGTCG	pMS1271	yMS4099
yMS4747	NOP1pr-GFP-Last10AA_Mdh3+Pex3-mCherry	his3delta1 leu2delta0 lys2+/lys+ met15delta0 ura3delta0 can1∆::STE2pr-sp HIS5 lyp1∆::STE3pr-LEU2 PEX3-mCherry-NAT HO::URA3-NOP1pr-GFP-MDH3 last 30 bp	@	This study	5402	HO N tag pYM F	CCTCATAAGCAGCAATCAATTCTATCTATACTTTAAAATGCGTACGCTGCAGGTCGAC	5403	HO N tag pYM R	TTTCACCGTTAGCCATCAGAATAGTCGTGTTTTCAGAAAGCATCGATGAATTCTCTGTCG	pMS822	yMS3021
yMS4729	NOP1pr-GFP-Last10AA_Mdh3+Pex3-mCherry+∆pex5	his3delta1 leu2delta0 lys2+/lys+ met15delta0 ura3delta0 can1∆::STE2pr-sp HIS5 lyp1∆::STE3pr-LEU2 PEX3-mCherry-NAT HO::URA3-NOP1pr-GFP-MDH3 last 30 bp+∆pex5::HYG	@	This study	5402	HO N tag pYM F	CCTCATAAGCAGCAATCAATTCTATCTATACTTTAAAATGCGTACGCTGCAGGTCGAC	5403	HO N tag pYM R	TTTCACCGTTAGCCATCAGAATAGTCGTGTTTTCAGAAAGCATCGATGAATTCTCTGTCG	pMS822	yMS3900
yMS4730	NOP1pr-GFP-Last10AA_Mdh3+Pex3-mCherry+∆pex5+TDH3pr-PEX9	his3delta1 leu2delta0 lys2+/lys+ met15delta0 ura3delta0 can1∆::STE2pr-sp HIS5 lyp1∆::STE3pr-LEU2 PEX3-mCherry-NAT HO::URA3-NOP1pr-GFP-MDH3 last 30 bp+∆pex5::HYG+ G418-TDHpr-PEX9	@	This study	5402	HO N tag pYM F	CCTCATAAGCAGCAATCAATTCTATCTATACTTTAAAATGCGTACGCTGCAGGTCGAC	5403	HO N tag pYM R	TTTCACCGTTAGCCATCAGAATAGTCGTGTTTTCAGAAAGCATCGATGAATTCTCTGTCG	pMS822	yMS4099
yMS5021	NOP1pr-GFP-Last10AA_Cat2+Pex3-mCherry	his3delta1 leu2delta0 lys2+/lys+ met15delta0 ura3delta0 can1∆::STE2pr-sp HIS5 lyp1∆::STE3pr-LEU2 PEX3-mCherry-NAT HO::URA3-NOP1pr-GFP-CAT2 last 30 bp	@	This study	5402	HO N tag pYM F	CCTCATAAGCAGCAATCAATTCTATCTATACTTTAAAATGCGTACGCTGCAGGTCGAC	5403	HO N tag pYM R	TTTCACCGTTAGCCATCAGAATAGTCGTGTTTTCAGAAAGCATCGATGAATTCTCTGTCG	pMS852	yMS3021
yMS5023	NOP1pr-GFP-Last10AA_Cat2+Pex3-mCherry+∆pex5	his3delta1 leu2delta0 lys2+/lys+ met15delta0 ura3delta0 can1∆::STE2pr-sp HIS5 lyp1∆::STE3pr-LEU2 PEX3-mCherry-NAT HO::URA3-NOP1pr-GFP-CAT2 last 30 bp+∆pex5::HYG	@	This study	5402	HO N tag pYM F	CCTCATAAGCAGCAATCAATTCTATCTATACTTTAAAATGCGTACGCTGCAGGTCGAC	5403	HO N tag pYM R	TTTCACCGTTAGCCATCAGAATAGTCGTGTTTTCAGAAAGCATCGATGAATTCTCTGTCG	pMS852	yMS3900
yMS5025	NOP1pr-GFP-Last10AA_Cat2+Pex3-mCherry+∆pex5+TDH3pr-PEX9	his3delta1 leu2delta0 lys2+/lys+ met15delta0 ura3delta0 can1∆::STE2pr-sp HIS5 lyp1∆::STE3pr-LEU2 PEX3-mCherry-NAT HO::URA3-NOP1pr-GFP-CAT2 last 30 bp+∆pex5::HYG+ G418-TDHpr-PEX9	@	This study	5402	HO N tag pYM F	CCTCATAAGCAGCAATCAATTCTATCTATACTTTAAAATGCGTACGCTGCAGGTCGAC	5403	HO N tag pYM R	TTTCACCGTTAGCCATCAGAATAGTCGTGTTTTCAGAAAGCATCGATGAATTCTCTGTCG	pMS852	yMS4099
yMS5022	NOP1pr-GFP-Last10AA_Lys1+Pex3-mCherry	his3delta1 leu2delta0 lys2+/lys+ met15delta0 ura3delta0 can1∆::STE2pr-sp HIS5 lyp1∆::STE3pr-LEU2 PEX3-mCherry-NAT HO::URA3-NOP1pr-GFP-LYS1 last 30 bp	@	This study	5402	HO N tag pYM F	CCTCATAAGCAGCAATCAATTCTATCTATACTTTAAAATGCGTACGCTGCAGGTCGAC	5403	HO N tag pYM R	TTTCACCGTTAGCCATCAGAATAGTCGTGTTTTCAGAAAGCATCGATGAATTCTCTGTCG	pMS821	yMS3021
yMS5024	NOP1pr-GFP-Last10AA_Lys1+Pex3-mCherry+∆pex5	his3delta1 leu2delta0 lys2+/lys+ met15delta0 ura3delta0 can1∆::STE2pr-sp HIS5 lyp1∆::STE3pr-LEU2 PEX3-mCherry-NAT HO::URA3-NOP1pr-GFP-LYS1 last 30 bp+∆pex5::HYG	@	This study	5402	HO N tag pYM F	CCTCATAAGCAGCAATCAATTCTATCTATACTTTAAAATGCGTACGCTGCAGGTCGAC	5403	HO N tag pYM R	TTTCACCGTTAGCCATCAGAATAGTCGTGTTTTCAGAAAGCATCGATGAATTCTCTGTCG	pMS821	yMS3900
yMS5026	NOP1pr-GFP-Last10AA_Lys1+Pex3-mCherry+∆pex5+TDH3pr-PEX9	his3delta1 leu2delta0 lys2+/lys+ met15delta0 ura3delta0 can1∆::STE2pr-sp HIS5 lyp1∆::STE3pr-LEU2 PEX3-mCherry-NAT HO::URA3-NOP1pr-GFP-LYS1 last 30 bp+∆pex5::HYG+ G418-TDHpr-PEX9	@	This study	5402	HO N tag pYM F	CCTCATAAGCAGCAATCAATTCTATCTATACTTTAAAATGCGTACGCTGCAGGTCGAC	5403	HO N tag pYM R	TTTCACCGTTAGCCATCAGAATAGTCGTGTTTTCAGAAAGCATCGATGAATTCTCTGTCG	pMS821	yMS4099
yMS6255	NOP1pr-GFP-Last10AA_Lys1(S-4L)+Pex3-mCherry	his3delta1 leu2delta0 lys2+/lys+ met15delta0 ura3delta0 can1∆::STE2pr-sp HIS5 lyp1∆::STE3pr-LEU2 PEX3-mCherry-NAT HO::HYG + N' URA3-NOP1pr-GFP-LYS1 last 30 bp (TCT::CTT)	@	This study	5402	HO N tag pYM F	CCTCATAAGCAGCAATCAATTCTATCTATACTTTAAAATGCGTACGCTGCAGGTCGAC	5403	HO N tag pYM R	TTTCACCGTTAGCCATCAGAATAGTCGTGTTTTCAGAAAGCATCGATGAATTCTCTGTCG	pMS1272	yMS3904
yMS6260	NOP1pr-GFP-Last10AA_Lys1(S-4L)+Pex3-mCherry+∆pex5	his3delta1 leu2delta0 lys2+/lys+ met15delta0 ura3delta0 can1∆::STE2pr-sp HIS5 lyp1∆::STE3pr-LEU2 PEX3-mCherry-NAT HO::URA3-NOP1pr-GFP-LYS1 last 30 bp (TCT::CTT) +∆pex5::HYG	@	This study	5402	HO N tag pYM F	CCTCATAAGCAGCAATCAATTCTATCTATACTTTAAAATGCGTACGCTGCAGGTCGAC	5403	HO N tag pYM R	TTTCACCGTTAGCCATCAGAATAGTCGTGTTTTCAGAAAGCATCGATGAATTCTCTGTCG	pMS1272	yMS3900
yMS6265	NOP1pr-GFP-Last10AA_Lys1(S-4L)+Pex3-mCherry+∆pex5+TDH3pr-PEX9	his3delta1 leu2delta0 lys2+/lys+ met15delta0 ura3delta0 can1∆::STE2pr-sp HIS5 lyp1∆::STE3pr-LEU2 PEX3-mCherry-NAT HO::URA3-NOP1pr-GFP-LYS1 last 30 bp (TCT::CTT) +∆pex5::HYG+ G418-TDHpr-PEX9	@	This study	5402	HO N tag pYM F	CCTCATAAGCAGCAATCAATTCTATCTATACTTTAAAATGCGTACGCTGCAGGTCGAC	5403	HO N tag pYM R	TTTCACCGTTAGCCATCAGAATAGTCGTGTTTTCAGAAAGCATCGATGAATTCTCTGTCG	pMS1272	yMS4099
yMS6256	NOP1pr-GFP-Last10AA_Lys1(R-5D)+Pex3-mCherry	his3delta1 leu2delta0 lys2+/lys+ met15delta0 ura3delta0 can1∆::STE2pr-sp HIS5 lyp1∆::STE3pr-LEU2 PEX3-mCherry-NAT HO::HYG + N' URA3-NOP1pr-GFP-LYS1 last 30 bp (GAT::CTT)	@	This study	5402	HO N tag pYM F	CCTCATAAGCAGCAATCAATTCTATCTATACTTTAAAATGCGTACGCTGCAGGTCGAC	5403	HO N tag pYM R	TTTCACCGTTAGCCATCAGAATAGTCGTGTTTTCAGAAAGCATCGATGAATTCTCTGTCG	pMS1273	yMS3904
yMS6261	NOP1pr-GFP-Last10AA_Lys1(R-5D)+Pex3-mCherry+∆pex5	his3delta1 leu2delta0 lys2+/lys+ met15delta0 ura3delta0 can1∆::STE2pr-sp HIS5 lyp1∆::STE3pr-LEU2 PEX3-mCherry-NAT HO::URA3-NOP1pr-GFP-LYS1 last 30 bp (GAT::CTT) +∆pex5::HYG	@	This study	5402	HO N tag pYM F	CCTCATAAGCAGCAATCAATTCTATCTATACTTTAAAATGCGTACGCTGCAGGTCGAC	5403	HO N tag pYM R	TTTCACCGTTAGCCATCAGAATAGTCGTGTTTTCAGAAAGCATCGATGAATTCTCTGTCG	pMS1273	yMS3900
yMS6266	NOP1pr-GFP-Last10AA_Lys1(R-5D)+Pex3-mCherry+∆pex5+TDH3pr-PEX9	his3delta1 leu2delta0 lys2+/lys+ met15delta0 ura3delta0 can1∆::STE2pr-sp HIS5 lyp1∆::STE3pr-LEU2 PEX3-mCherry-NAT HO::URA3-NOP1pr-GFP-LYS1 last 30 bp (GAT::CTT) +∆pex5::HYG+ G418-TDHpr-PEX9	@	This study	5402	HO N tag pYM F	CCTCATAAGCAGCAATCAATTCTATCTATACTTTAAAATGCGTACGCTGCAGGTCGAC	5403	HO N tag pYM R	TTTCACCGTTAGCCATCAGAATAGTCGTGTTTTCAGAAAGCATCGATGAATTCTCTGTCG	pMS1273	yMS4099
yMS6257	NOP1pr-GFP-Last10AA_Lys1(S-4L)(R-5D)+Pex3-mCherry	his3delta1 leu2delta0 lys2+/lys+ met15delta0 ura3delta0 can1∆::STE2pr-sp HIS5 lyp1∆::STE3pr-LEU2 PEX3-mCherry-NAT HO::HYG +N' URA3-NOP1pr-GFP-LYS1 last 30 bp (TCT::CTT) and (GAT::CTT)	@	This study	5402	HO N tag pYM F	CCTCATAAGCAGCAATCAATTCTATCTATACTTTAAAATGCGTACGCTGCAGGTCGAC	5403	HO N tag pYM R	TTTCACCGTTAGCCATCAGAATAGTCGTGTTTTCAGAAAGCATCGATGAATTCTCTGTCG	pMS1274	yMS3904
yMS6262	NOP1pr-GFP-Last10AA_Lys1(S-4L)(R-5D)+Pex3-mCherry+∆pex5	his3delta1 leu2delta0 lys2+/lys+ met15delta0 ura3delta0 can1∆::STE2pr-sp HIS5 lyp1∆::STE3pr-LEU2 PEX3-mCherry-NAT HO::URA3-NOP1pr-GFP-LYS1 last 30 bp (TCT::CTT) and (GAT::CTT) +∆pex5::HYG	@	This study	5402	HO N tag pYM F	CCTCATAAGCAGCAATCAATTCTATCTATACTTTAAAATGCGTACGCTGCAGGTCGAC	5403	HO N tag pYM R	TTTCACCGTTAGCCATCAGAATAGTCGTGTTTTCAGAAAGCATCGATGAATTCTCTGTCG	pMS1274	yMS3900
yMS6267	NOP1pr-GFP-Last10AA_Lys1(S-4L)(R-5D)+Pex3-mCherry+∆pex5+TDH3pr-PEX9	his3delta1 leu2delta0 lys2+/lys+ met15delta0 ura3delta0 can1∆::STE2pr-sp HIS5 lyp1∆::STE3pr-LEU2 PEX3-mCherry-NAT HO::URA3-NOP1pr-GFP-LYS1 last 30 bp (TCT::CTT) and (GAT::CTT) +∆pex5::HYG+ G418-TDHpr-PEX9	@	This study	5402	HO N tag pYM F	CCTCATAAGCAGCAATCAATTCTATCTATACTTTAAAATGCGTACGCTGCAGGTCGAC	5403	HO N tag pYM R	TTTCACCGTTAGCCATCAGAATAGTCGTGTTTTCAGAAAGCATCGATGAATTCTCTGTCG	pMS1274	yMS4099
yMS6326	NOP1pr-GFP-GATDWYWSKL (good-binder)	his3delta1 leu2delta0 lys2+/lys+ met15delta0 ura3delta0 can1∆::STE2pr-sp HIS5 lyp1∆::STE3pr-LEU2 PEX3-mCherry-NAT HO::HYG + N' URA3-NOP1pr-GFP-GGAGCGACAGATTGGTATTGGTCCAAGCTA	@	This study	5402	HO N tag pYM F	CCTCATAAGCAGCAATCAATTCTATCTATACTTTAAAATGCGTACGCTGCAGGTCGAC	5403	HO N tag pYM R	TTTCACCGTTAGCCATCAGAATAGTCGTGTTTTCAGAAAGCATCGATGAATTCTCTGTCG	pMS1105	yMS3904
yMS6327	NOP1pr-GFP-GATDWYWSKL (good-binder) + Δpex5	his3delta1 leu2delta0 lys2+/lys+ met15delta0 ura3delta0 can1∆::STE2pr-sp HIS5 lyp1∆::STE3pr-LEU2 PEX3-mCherry-NAT HO::URA3-NOP1pr-GFP-GGAGCGACAGATTGGTATTGGTCCAAGCTA +∆pex5::HYG	@	This study	5402	HO N tag pYM F	CCTCATAAGCAGCAATCAATTCTATCTATACTTTAAAATGCGTACGCTGCAGGTCGAC	5403	HO N tag pYM R	TTTCACCGTTAGCCATCAGAATAGTCGTGTTTTCAGAAAGCATCGATGAATTCTCTGTCG	pMS1105	yMS3900
yMS6328	NOP1pr-GFP-GATDWYWSKL (good-binder) + Δpex5 +TDH3pr-PEX9	his3delta1 leu2delta0 lys2+/lys+ met15delta0 ura3delta0 can1∆::STE2pr-sp HIS5 lyp1∆::STE3pr-LEU2 PEX3-mCherry-NAT HO::URA3-NOP1pr-GFP-GGAGCGACAGATTGGTATTGGTCCAAGCTA +∆pex5::HYG+ G418-TDHpr-PEX9	@	This study	5402	HO N tag pYM F	CCTCATAAGCAGCAATCAATTCTATCTATACTTTAAAATGCGTACGCTGCAGGTCGAC	5403	HO N tag pYM R	TTTCACCGTTAGCCATCAGAATAGTCGTGTTTTCAGAAAGCATCGATGAATTCTCTGTCG	pMS1105	yMS4099
yMS6258	NOP1pr-GFP-GKASLGGSKL (non-binder)	his3delta1 leu2delta0 lys2+/lys+ met15delta0 ura3delta0 can1∆::STE2pr-sp HIS5 lyp1∆::STE3pr-LEU2 PEX3-mCherry-NAT HO::HYG + N' URA3-NOP1pr-GFP-GGAAAAGCAAGCCTTGGTGGCTCCAAGCTA	@	This study	5402	HO N tag pYM F	CCTCATAAGCAGCAATCAATTCTATCTATACTTTAAAATGCGTACGCTGCAGGTCGAC	5403	HO N tag pYM R	TTTCACCGTTAGCCATCAGAATAGTCGTGTTTTCAGAAAGCATCGATGAATTCTCTGTCG	pMS1275	yMS3904
yMS6263	NOP1pr-GFP-GKASLGGSKL (non-binder) + Δpex5	his3delta1 leu2delta0 lys2+/lys+ met15delta0 ura3delta0 can1∆::STE2pr-sp HIS5 lyp1∆::STE3pr-LEU2 PEX3-mCherry-NAT HO::URA3-NOP1pr-GFP-GGAAAAGCAAGCCTTGGTGGCTCCAAGCTA +∆pex5::HYG	@	This study	5402	HO N tag pYM F	CCTCATAAGCAGCAATCAATTCTATCTATACTTTAAAATGCGTACGCTGCAGGTCGAC	5403	HO N tag pYM R	TTTCACCGTTAGCCATCAGAATAGTCGTGTTTTCAGAAAGCATCGATGAATTCTCTGTCG	pMS1275	yMS3900
yMS6268	NOP1pr-GFP-GKASLGGSKL (non-binder) + Δpex5 +TDH3pr-PEX9	his3delta1 leu2delta0 lys2+/lys+ met15delta0 ura3delta0 can1∆::STE2pr-sp HIS5 lyp1∆::STE3pr-LEU2 PEX3-mCherry-NAT HO::URA3-NOP1pr-GFP-GGAAAAGCAAGCCTTGGTGGCTCCAAGCTA +∆pex5::HYG+ G418-TDHpr-PEX9	@	This study	5402	HO N tag pYM F	CCTCATAAGCAGCAATCAATTCTATCTATACTTTAAAATGCGTACGCTGCAGGTCGAC	5403	HO N tag pYM R	TTTCACCGTTAGCCATCAGAATAGTCGTGTTTTCAGAAAGCATCGATGAATTCTCTGTCG	pMS1275	yMS4099
