## Supplemental Table 2 for "Determining the targeting specificity of the selective peroxisomal targeting factor Pex9"

### Sheet: Sheet1
Table S2: Plasmids used in this study
Plasmid number	Plasmid name	Plasmid use	Reference
pLDC41	pPC97-MLS1(D550K)	Y2H	This study
pLDC42	pPC97-MLS2(D550K)	Y2H	This study
pMAR03	pPC97-MLS1ΔSKL	Y2H	This study
pMAR04	pPC97-MLS2ΔSKL	Y2H	This study
pMAR20	pPC97-FSH3	Y2H	This study
pMAR21	pPC97-AFR1	Y2H	This study
pMAR22	pPC97-FSH3(D261K)	Y2H	This study
pMAR23	pPC97-FSH3ΔGKL	Y2H	This study
pMAR35	pPC97-FSH3257-266	Y2H	This study
pMAR36	pPC97-MDH3334-343	Y2H	This study
pMAR37	pPC97-MLS1545-554	Y2H	This study
pPC86	GAL4-Activation domain (AD), empty vector	Y2H	Chevray, P.M., and D. Nathans. 1992. Protein interaction cloning in yeast: identification of mammalian proteins that react with the leucine zipper of Jun. Proc. Natl. Acad. Sci. 89:5789–5793. doi:10.1073/pnas.89.13.5789
pPC86-Pex5	pPC86-PEX5	Y2H	Kerssen, D., E. Hambruch, W. Klaas, H.W. Platta, B. de Kruijff, R. Erdmann, W.-H. Kunau, and W. Schliebs. 2006. Membrane Association of the Cycling Peroxisome Import Receptor Pex5p. J. Biol. Chem. 281:27003–27015. doi:10.1074/jbc.M509257200
pPC86-Pex9	pPC86-PEX9	Y2H	This study
pPC97	GAL4-Binding domain (BD), empty vector	Y2H	Chevray, P.M., and D. Nathans. 1992. Protein interaction cloning in yeast: identification of mammalian proteins that react with the leucine zipper of Jun. Proc. Natl. Acad. Sci. 89:5789–5793. doi:10.1073/pnas.89.13.5789
pPC97-Mdh3	pPC97-Mdh3	Y2H	Gabay-Maskit, S., Cruz-Zaragoza, L. D., Shai, N., Eisenstein, M., Bibi, C., Cohen, N., Hansen, T., Yifrach, E., Harpaz, N., Belostotsky, R., Schliebs, W., Schuldiner, M., Erdmann, R., & Zalckvar, E. (2020). A piggybacking mechanism enables peroxisomal localization of the glyoxylate cycle enzyme Mdh2 in yeast. Journal of cell science, 133(24), jcs244376. https://doi.org/10.1242/jcs.244376
pPC97-Mls1	pPC97-MLS1	Y2H	This study
pPC97-Mls2	pPC97-MLS2	Y2H	This study
pMS350	pYM KAN-MX4 TDH3 promoter	Yeast promoter substitution cassette used to replace the native promoter of a gene with TDH3 promoter to induce it's expression. Was used to generate the OE-PEX9 query strain.	Janke, C., M.M. Magiera, N. Rathfelder, C. Taxis, S. Reber, H. Maekawa, A. Moreno-Borchart, G. Doenges, E. Schwob, E. Schiebel, and M. Knop. 2004. A versatile toolbox for PCR-based tagging of yeast genes: new fluorescent proteins, more markers and promoter substitution cassettes. Yeast. 21:947–962. doi:10.1002/yea.1142.
pMS821	pYM URA3-NOP1pr-GFP-last10aaLys1	Peroxisomal targeting assay by microscopy	Rosenthal, M., E. Metzl-Raz, J. Bürgi, E. Yifrach, L. Drwesh, A. Fadel, Y. Peleg, D. Rapaport, M. Wilmanns, N. Barkai, M. Schuldiner, and E. Zalckvar. 2020. Uncovering targeting priority to yeast peroxisomes using an in-cell competition assay. Proc. Natl. Acad. Sci. 201920078. doi:10.1073/pnas.1920078117
pMS822	pYM URA3-NOP1pr-GFP-last10aaMdh3	Peroxisomal targeting assay by microscopy	Rosenthal, M., E. Metzl-Raz, J. Bürgi, E. Yifrach, L. Drwesh, A. Fadel, Y. Peleg, D. Rapaport, M. Wilmanns, N. Barkai, M. Schuldiner, and E. Zalckvar. 2020. Uncovering targeting priority to yeast peroxisomes using an in-cell competition assay. Proc. Natl. Acad. Sci. 201920078. doi:10.1073/pnas.1920078117
pMS852	pYM URA3-NOP1pr-GFP-last10aaCat2	Peroxisomal targeting assay by microscopy	Rosenthal, M., E. Metzl-Raz, J. Bürgi, E. Yifrach, L. Drwesh, A. Fadel, Y. Peleg, D. Rapaport, M. Wilmanns, N. Barkai, M. Schuldiner, and E. Zalckvar. 2020. Uncovering targeting priority to yeast peroxisomes using an in-cell competition assay. Proc. Natl. Acad. Sci. 201920078. doi:10.1073/pnas.1920078117
pMS936	pYM URA3-NOP1pr-GFP-last10aaFsh3 D(-6)A	Peroxisomal targeting assay by microscopy	This study
pMS1105	pYM URA3-NOP1pr-GFP-GATDWYWSKL (control good-binder)	Peroxisomal targeting assay by microscopy	This study
pMS1271	pYM URA3-NOP1pr-GFP-last10aaFsh3 S(-5)A	Peroxisomal targeting assay by microscopy	This study
pMS1272	pYM URA3-NOP1pr-GFP-last10aaLys1 S(-4)L	Peroxisomal targeting assay by microscopy	This study
pMS1273	pYM URA3-NOP1pr-GFP-last10aaLys1 R(-5)D	Peroxisomal targeting assay by microscopy	This study
pMS1274	pYM URA3-NOP1pr-GFP-last10aaLys1 S(-4)L R(-5)D	Peroxisomal targeting assay by microscopy	This study
pMS1275	pYM URA3-NOP1pr-GFP-GKASLGGSKL (control non-binder)	Peroxisomal targeting assay by microscopy	This study
